# Plasmids promote antimicrobial resistance through Insertion Sequence-mediated gene inactivation

**DOI:** 10.1101/2025.08.12.669853

**Authors:** Jorge Sastre-Dominguez, Paloma Rodera-Fernandez, Javier DelaFuente, Sandra Martínez-González, Susana Quesada, Marina Valencoso-Requena, Alicia Calvo-Villamañan, Coloma Costas, Ayari Fuentes-Hernández, Alfonso Santos-Lopez, Alvaro San Millan

## Abstract

Antimicrobial Resistance (AMR) is a major threat to public health. Plasmids are mobile genetic elements that can rapidly spread across bacterial populations, promoting the dissemination of AMR genes in clinical bacteria. In addition, plasmids are enriched in insertion sequences (IS), which are small transposable elements able to translocate between genetic locations. Importantly, IS transpositions commonly lead to gene inactivation, which can in turn promote AMR (e.g. through the modification of the antibiotic target). In this study, we combined experimental, bioinformatic and computational approaches to investigate the role of plasmids as catalysts of AMR through IS-mediated gene inactivation. Our results revealed that plasmid pOXA-48, which encodes two IS1 elements, increases the rate of resistance acquisition to multiple antibiotics in clinical strains of *Klebsiella pneumoniae* through IS1-mediated gene disruption. Moreover, a large screen of genome databases confirmed that the inactivation of genes through plasmid-encoded IS elements is an extended mechanism of AMR evolution. Finally, both our experiments and computational model revealed that conjugative plasmids can promote this route of AMR acquisition while invading complex bacterial communities. Overall, our study reveals that conjugative plasmids fuel AMR not only through the dissemination of resistance genes, but also through IS-mediated gene inactivation, promoting the evolution of multidrug resistance in bacteria.
