## Supplementary Table 4 for "Plasmids promote antimicrobial resistance through Insertion Sequence-mediated gene inactivation"

### Sheet: Summary
Supplementary Table 4.- This table summarizes all the results from the statistical analyses. Each sheet corresponds to a specific analysis as depicted below. Sheet 1.- GLM_stats: statistics for the logistic regression models per antibiotic and strain (inset plots Fig. 2A). Sheet 2.- WGS_stats: Fisher tests results for both Fluctuation tests and High Throughput screening comparing the number of IS…

### Sheet: GLM_stats
term	estimate	std.error	statistic	pvalue	Antibiotic	Strain
(Intercept)	2,473938666	0,2035031939	12,15675596	5,28E-34	COL	KPN08
Concentration	-0,4165285049	0,02817504971	-14,78359432	1,87E-49	COL	KPN08
StrainPF	-0,7154035038	0,1440854224	-4,965134514	0,0000006865346879	COL	KPN08
(Intercept)	2,247156747	0,1641640688	13,68848106	1,19E-42	CIP	KPN08
Concentration	-0,03502269615	0,002163881242	-16,18512859	6,42E-59	CIP	KPN08
StrainPF	-0,8805032612	0,131247084	-6,708745326	1,96E-11	CIP	KPN08
(Intercept)	1,855025485	0,1446475191	12,82445421	1,20E-37	CMP	KPN08
Concentration	-0,0443441096	0,003161154439	-14,02782131	1,05E-44	CMP	KPN08
StrainPF	-0,7148987737	0,1184463042	-6,035635965	0,000000001583378435	CMP	KPN08
(Intercept)	6,840074682	0,3982645964	17,17469929	4,11E-66	RIF	KPN08
Concentration	-0,5491571063	0,02712651453	-20,24429293	3,99E-91	RIF	KPN08
StrainPF	0,5408086577	0,1883735603	2,870937178	0,004092568498	RIF	KPN08
(Intercept)	1,440210359	0,152373599	9,451836592	3,33E-21	COL	KPN16
Concentration	-0,1224271727	0,008487013343	-14,42523627	3,59E-47	COL	KPN16
StrainPF	-0,3632088534	0,127543643	-2,84772212	0,00440333541	COL	KPN16
(Intercept)	1,568096495	0,1795905605	8,73150844	2,51E-18	CIP	KPN16
Concentration	-0,7346974128	0,05057670822	-14,52639839	8,24E-48	CIP	KPN16
StrainPF	0,443145655	0,1395935483	3,174542523	0,001500728996	CIP	KPN16
(Intercept)	1,301343898	0,1543233198	8,43258102	3,38E-17	KAN	KPN16
Concentration	-0,1210103249	0,008785841118	-13,77333408	3,69E-43	KAN	KPN16
StrainPF	-0,4318167684	0,1295847289	-3,332312163	0,0008612758912	KAN	KPN16
(Intercept)	10,03395933	0,6586797634	15,23344102	2,12E-52	RIF	KPN16
Concentration	-0,3885887895	0,02128599164	-18,2556113	1,87E-74	RIF	KPN16
StrainPF	0,02434728871	0,2206760631	0,1103304471	0,9121473113	RIF	KPN16

### Sheet: WGS_stats
Experiment	Antibiotic	Test	pvalue	95 confidence interval (in)	95 confidence interval (sup)	Odds Ratio
Fluctuation test	COL	Fisher	0,0001369571	0,00835204	0,3848955	0,08068242
High_throughput_screen	COL	Fisher	1.493e-06	0,001095247	0,139642067	0,01734375
High_throughput_screen	CML	Fisher	0,1245	0	2,136795	0
High_throughput_screen	CIP	Fisher	0,01158	0,001970185	0,771850574	0,09283745
High_throughput_screen	KANA	Fisher	0,5242	0	5,812107	0
High_throughput_screen	ALL	Fisher	1.282e-07	0,01266915	0,23909782	0,06850656

### Sheet: DB_phenotype
Antibiotic	pvalue	Odds_Ratio	CI_Lower	CI_Upper	padj
chloramphenicol	4.49029e-05	2,26823238	1,538548843	3,260950648	7.23436e-05
ciprofloxacin	4.87571e-67	6,82976845	5,536967329	8,426149938	1.41396e-65
kanamycin	1.36784e-05	3,725830293	2,039131415	6,617855538	2.47921e-05
amoxicillin-clavulanic acid	1.30661e-24	3,877440551	3,021235568	4,956535831	3.78917e-24
ampicillin	2.9372e-65	5,637944121	4,520293175	7,078704308	4.25894e-64
ampicillin-sulbactam	0,004973133018	5,978435011	1,50301768	51,95725307	0,007590571448
aztreonam	1.64821e-37	16,21303486	9,831262437	27,87444559	1.19495e-36
cefazolin	1.20228e-27	13,42365948	7,169045801	27,82124857	4.35826e-27
cefepime	2.94288e-54	7,79158666	5,927745014	10,30242893	2.84479e-53
cefotaxime	1.6277e-10	2,786689586	1,979120337	3,988066507	3.14689e-10
cefotaxime-clavulanic acid	0,006690150098	0,4102848591	0,1922538244	0,812630216	0,009700717642
cefotetan	0,1775700935	Inf	0,1187583707	Inf	0,2059813084
cefoxitin	4.53799e-17	2,714687003	2,165921775	3,386251407	1.09668e-16
cefpodoxime	0,4276349246	0,5361847443	0,07036751778	4,084130139	0,4593115856
ceftazidime	7.10824e-36	5,176960853	3,914494541	6,901389219	3.43565e-35
ceftazidime-avibactam	0,7116149495	1,297203289	0,1962067395	6,873052172	0,7370297692
ceftazidime-clavulanic acid	0,1456366223	0,5828255578	0,2591535767	1,212849516	0,1836287847
ceftiofur	0,06476287858	1,597031734	0,9312708151	2,645337004	0,08536924904
ceftolozane-tazobactam	0,1551724138	Inf	0,2877192363	Inf	0,1875
ceftriaxone	3.73879e-36	4,325024605	3,446400279	5,42865743	2.1685e-35
cefuroxime	0,1884547141	Inf	0,539736737	Inf	0,2101994888
cephalothin	0,03365033418	0,2888316712	0,07211286542	1,035153861	0,04646950911
doripenem	1	1,007166971	0,5140477635	2,026253019	1
ertapenem	5.41168e-26	5,586076051	4,107927778	7,564575899	1.74376e-25
imipenem	2.72454e-16	4,342915848	3,090240611	6,052935662	6.07781e-16
meropenem	2.30388e-29	6,810085574	5,052707181	9,083326571	9.54463e-29
piperacillin-tazobactam	1.02262e-23	9,779742595	6,097164588	15,99460135	2.69601e-23
colistin	2.46595e-11	96,97558895	14,20993022	4069,502464	5.10804e-11
polymyxin B	1.74596e-05	Inf	4,597824822	Inf	2.97841e-05

### Sheet: DB_plasmid_IS
IS	pvalue	padj
ISKpn26	5.27906e-279	4.38162e-277
IS1SD	3.01811e-20	1.25252e-18
ISAba1	5.35128e-19	1.48052e-17
IS1N	2.69231e-17	5.58653e-16
IS1203	5.3149e-15	8.82273e-14
IS903B	1.55674e-12	2.1535e-11
IS1A	3.22611e-10	3.82524e-09
ISEc8	4.53335e-10	4.70335e-09
IS1R	2.19276e-09	2.02221e-08
IS2	8.61531e-09	7.1507e-08
ISAba26	2.23889e-08	1.68934e-07
ISSfl7	3.22554e-08	2.231e-07
ISEcl1	2.27351e-07	1.45155e-06
IS186B	2.49406e-07	1.47862e-06
ISEc35	2.96822e-07	1.64242e-06
IS100kyp	3.92613e-07	2.03668e-06
IS10R	4.43655e-07	2.16608e-06
IS1B	6.25209e-07	2.88291e-06
IS10L	1.03107e-05	4.50415e-05
ISEc33	1.65271e-05	6.85874e-05
ISSd1	1.98906e-05	7.86152e-05
IS1X2	3.3725e-05	0.000122211
ISEc78	3.38657e-05	0.000122211
IS5	3.76496e-05	0.000130205
ISAba14	7.25045e-05	0.000231457
IS256	7.17777e-05	0.000231457
IS903	9.60115e-05	0.000295146
ISAba7	0.000165793	0.000491459
ISEc36	0.000307114	0.00087898
IS629	0.000395173	0.00105804
IS102	0.000394798	0.00105804
ISKpn14	0.000432949	0.00112296
IS1216E	0.000533398	0.00134158
ISSpu2	0.000934326	0.00228085
ISAba19	0.00102792	0.00243764
ISAba27	0.00132593	0.00297532
ISEc62	0.00132635	0.00297532
ISEc9	0.00140773	0.00307477
ISPa14	0.00159162	0.00338729
IS1F	0.00244042	0.00506388
ISAjo2	0.00295112	0.00597423
IS50R	0.00338219	0.00668385
ISEc53	0.00384641	0.00742446
ISAba13	0.00565961	0.0106761
ISKpn43	0.00630015	0.0116203
ISKpn24	0.00901917	0.0162737
ISCro1	0.0142251	0.0251209
ISEhe3	0.0211093	0.0365015
IS1S	0.0723065	0.122478
IS26	0.433509	0.719624
ISPsp7	1	1
ISPa1635	1	1
ISSag12	1	1
ISPa27	1	1
ISPa1328	1	1
IS1394	1	1
IS1187	1	1
ISAlw27	1	1
IS401	1	1
IS607	1	1
ISPa62	1	1
ISSau1	1	1
ISPpu17	1	1
ISAba36	1	1
ISAba17	1	1
ISAba23	1	1
ISAba10	1	1
ISKpn18	1	1
ISEf1	1	1
IS3	1	1
ISEc68	1	1
ISEc52	1	1
IS150	1	1
IS200F	1	1
ISSfl8	1	1
IS4	1	1
IS30	1	1
ISPrst2	1	1
IS3411	1	1
IS911	1	1
ISEc31	1	1
ISEc22	1	1
ISEc17	1	1

### Sheet: DB_phenotype_targets
Applicable antibiotic	Element	Gene
Aminoglycosides, Amphenicols, Betalactams, Fluoroquinolones	Drug_and_biocide_ABC_efflux_pumps	YOGI
Aminoglycosides, Amphenicols, Betalactams, Fluoroquinolones	Drug_and_biocide_and_metal_RND_efflux_pumps	ACRD
Aminoglycosides, Amphenicols, Betalactams, Fluoroquinolones	Drug_and_biocide_and_metal_RND_efflux_pumps	GESB
Aminoglycosides, Amphenicols, Betalactams, Fluoroquinolones	Drug_and_biocide_and_metal_RND_efflux_regulator	BAER
Aminoglycosides, Amphenicols, Betalactams, Fluoroquinolones	Drug_and_biocide_MATE_efflux_pumps	MDTK
Aminoglycosides, Amphenicols, Betalactams, Fluoroquinolones	Drug_and_biocide_MFS_efflux_pumps	EMRB
Aminoglycosides, Amphenicols, Betalactams, Fluoroquinolones	Drug_and_biocide_MFS_efflux_pumps	EMRK
Aminoglycosides, Amphenicols, Betalactams, Fluoroquinolones	Drug_and_biocide_MFS_efflux_pumps	EMRY
Aminoglycosides, Amphenicols, Betalactams, Fluoroquinolones	Drug_and_biocide_MFS_efflux_pumps	KPN
Aminoglycosides, Amphenicols, Betalactams, Fluoroquinolones	Drug_and_biocide_MFS_efflux_pumps	MDTG
Aminoglycosides, Amphenicols, Betalactams, Fluoroquinolones	Drug_and_biocide_MFS_efflux_pumps	BCR
Aminoglycosides, Amphenicols, Betalactams, Fluoroquinolones	Drug_and_biocide_MFS_efflux_regulator	EMRR
Aminoglycosides, Amphenicols, Betalactams, Fluoroquinolones	Drug_and_biocide_MFS_efflux_regulator	EVGS
Aminoglycosides, Amphenicols, Betalactams, Fluoroquinolones	Drug_and_biocide_RND_efflux_pumps	ACRE
Aminoglycosides, Amphenicols, Betalactams, Fluoroquinolones	Drug_and_biocide_RND_efflux_pumps	ACRF
Aminoglycosides, Amphenicols, Betalactams, Fluoroquinolones	Drug_and_biocide_RND_efflux_pumps	MDTN
Aminoglycosides, Amphenicols, Betalactams, Fluoroquinolones	Drug_and_biocide_RND_efflux_pumps	MDTO
Aminoglycosides, Amphenicols, Betalactams, Fluoroquinolones	Drug_and_biocide_RND_efflux_pumps	MDTP
Aminoglycosides, Amphenicols, Betalactams, Fluoroquinolones	Drug_and_biocide_RND_efflux_pumps	OQXB
Aminoglycosides, Amphenicols, Betalactams, Fluoroquinolones	Drug_and_biocide_RND_efflux_pumps	TTGB
Aminoglycosides, Amphenicols, Betalactams, Fluoroquinolones	Drug_and_biocide_RND_efflux_pumps	ACRB
Aminoglycosides, Amphenicols, Betalactams, Fluoroquinolones	Drug_and_biocide_RND_efflux_regulator	ACRR
Aminoglycosides, Amphenicols, Betalactams, Fluoroquinolones	Drug_and_biocide_RND_efflux_regulator	ACRS
Aminoglycosides, Amphenicols, Betalactams, Fluoroquinolones	Drug_and_biocide_RND_efflux_regulator	GADW
Aminoglycosides, Amphenicols, Betalactams, Fluoroquinolones	Drug_and_biocide_RND_efflux_regulator	GADX
Aminoglycosides, Amphenicols, Betalactams, Fluoroquinolones	Drug_and_biocide_SMR_efflux_pumps	KPNO
Aminoglycosides, Amphenicols, Betalactams, Fluoroquinolones	Drug_and_biocide_SMR_efflux_pumps	MVRC
Aminoglycosides, Amphenicols, Betalactams, Fluoroquinolones	Drug_and_biocide_SMR_efflux_pumps	QACH
Aminoglycosides, Amphenicols, Betalactams, Fluoroquinolones	Drug_and_biocide_SMR_efflux_pumps	MDTJ
Aminoglycosides, Amphenicols, Betalactams, Fluoroquinolones	Drug_and_metal_MFS_efflux_pumps	PMRG
Aminoglycosides, Amphenicols, Betalactams, Fluoroquinolones	MDR_mutant_porin_proteins	OMPF
Aminoglycosides, Amphenicols, Betalactams, Fluoroquinolones	MDR_mutant_porin_proteins	OMPK
Aminoglycosides, Amphenicols, Betalactams, Fluoroquinolones	MLS_resistance_MFS_efflux_pumps	MEFB
Aminoglycosides, Amphenicols, Betalactams, Fluoroquinolones	Multi-drug_RND_efflux_pumps	SDIA
Aminoglycosides, Amphenicols, Betalactams, Fluoroquinolones	Multi-drug_RND_efflux_regulator	RAMA
Aminoglycosides, Amphenicols, Betalactams, Fluoroquinolones	Multi-drug_RND_efflux_regulator	RAMR
Aminoglycosides, Amphenicols, Betalactams, Fluoroquinolones	Multi-drug_RND_efflux_regulator	ASMA
Aminoglycosides, Amphenicols, Betalactams, Fluoroquinolones	Mutant_porin_proteins	OMP36
Aminoglycosides, Amphenicols, Betalactams, Fluoroquinolones	Mutant_porin_proteins	OMP37
Aminoglycosides, Amphenicols, Betalactams, Fluoroquinolones	Mutant_porin_proteins	OMPFB
Aminoglycosides, Amphenicols, Betalactams, Fluoroquinolones	Phenicol_resistance_MFS_efflux_pumps	CMLA
Aminoglycosides, Amphenicols, Betalactams, Fluoroquinolones	Phenicol_resistance_MFS_efflux_pumps	FLOR
Aminoglycosides, Amphenicols, Betalactams, Fluoroquinolones	Phenicol_resistance_MFS_efflux_pumps	OQXR
Aminoglycosides, Amphenicols, Betalactams, Fluoroquinolones	Tetracycline_resistance_MFS_efflux_pumps	TETC
Aminoglycosides, Amphenicols, Betalactams, Fluoroquinolones	Tetracycline_resistance_MFS_efflux_pumps	TETD
Aminoglycosides, Amphenicols, Betalactams, Fluoroquinolones	Tetracycline_resistance_MFS_efflux_pumps	TETA
Aminoglycosides, Amphenicols, Betalactams, Fluoroquinolones	Tetracycline_resistance_MFS_efflux_pumps	TETB
Aminoglycosides, Amphenicols, Betalactams, Fluoroquinolones	Tetracycline_resistance_MFS_efflux_regulator	TETRM
Aminoglycosides, Amphenicols, Betalactams, Fluoroquinolones	Tetracycline_resistance_ribosomal_protection_proteins	TETM
Aminoglycosides, Amphenicols, Betalactams, Fluoroquinolones	Tetracycline_transcriptional_repressor	TETR
Polymyxins	Colistin-resistant_mutant	MGRB
Polymyxins	Colistin-resistant_mutant	CRRB
Aminoglycosides, Amphenicols, Betalactams, Fluoroquinolones	Drug_and_biocide_and_metal_RND_efflux_pumps	MDTA
Aminoglycosides, Amphenicols, Betalactams, Fluoroquinolones	Drug_and_biocide_MFS_efflux_pumps	EMRD
