## Supplementary Table 5 for "Plasmids promote antimicrobial resistance through Insertion Sequence-mediated gene inactivation"

### Sheet: Summary
Supplementary Table 5.- This table contains the primers used to build the pOXA-48 version without IS1 elements (pOXA-48ΔΔIS1). These can be found in the “delta_IS_primers” sheet.

### Sheet: delta_IS_primers
ID	name	primer.ID	sequence	length	type	date
AC211	LR_IS1oxa_A&B_P1	AC211_LR_IS1oxa_A&B_P1	cggtaacctcgcgcatacagccgggcagtgacgtcatcgtctgcgcggaaTGTGTAGGCTGGAGCTGCTTC	71	Standard	13/02/2024
AC212	LR_IS1oxa_A_P2	AC212_LR_IS1oxa_A_P2	gtgaagttctgggcagtattggtgtaaagaatgttggtaatgactccaacACATGGGAATTAGCCATGGTCC	72	Standard	13/02/2024
AC213	LR_IS1oxa_A_P3	AC213_LR_IS1oxa_A_P3	agggtaatagagcggccattgaag	24	Standard	13/02/2024
AC214	LR_IS1oxa_A&B_P4	AC214_LR_IS1oxa_A&B_P4	cttctcaacccggtacgcac	20	Standard	13/02/2024
AC215	LR_IS1oxa_B_P2	AC215_LR_IS1oxa_B_P2	gcgaactctcgccggcagtggggattctggtaatgactccaacttattgaACATGGGAATTAGCCATGGTCC	72	Standard	13/02/2024
AC216	LR_IS1oxa_B_P3	AC216_LR_IS1oxa_B_P3	gaacaaaacgcgggccaaa	19	Standard	13/02/2024
