## Supplementary Table 6 for "Plasmids promote antimicrobial resistance through Insertion Sequence-mediated gene inactivation"

### Sheet: Summary
Supplementary Table 6.- This table contains the primers used to amplify the marker genes from the community experiment and the wcaA-like gene from CF13.

### Sheet: Primers
Name	Sequence (5’->3’)	Use
JDF_BckBone-pBGHB-F	gctagttaacTTTTTTTAAGGCAGTTATTGG	Constructing pBGHB
JDF_BckBone-pBGHB-R	cacagggtacTTTAGCTTCCTTAGCTCC	Constructing pBGHB
JDF_HB-F	ggaagctaaaGTACCCTGTGAATAGAGG	Constructing pBGHB
JDF_HB-R	cttaaaaaaaGTTAACTAGCGTACGATC	Constructing pBGHB
JDF_BckBone-pBGZ-F	tgaatgcatcGCCTAGAAATATTTTATCTGATTAATAAG	Constructing pBGZ
JDF_BckBone-pBGZ-F	ttggtcacgaGGGTTATTGTCTCATGAG	Constructing pBGZ
JDF_Zeo-F	acaataacccTCGTGACCAACAGCAACG	Constructing pBGZ
JDF_Zeo-R	atttctaggcGATGCATTCAGTCCTGCTC	Constructing pBGZ
JDF_GFP-F	TTCTGTCAGTGGAGAGGGT	Detecting all pBGC variants (targeting GFP)
JDF_GFP-R	CTGCTAGTTGAACGCTTCCA	Detecting all pBGC variants (targeting GFP)
AC213_LR_IS1oxa_A_P3	agggtaatagagcggccattgaag	Detecting pOXA wt and pOXA-48∆IS1::kan::cm
AC214_LR_IS1oxa_A&B_P4	cttctcaacccggtacgcac	Detecting pOXA wt and pOXA-48∆IS1::kan::cm
AC216_LR_IS1oxa_B_P3	gaacaaaacgcgggccaaa	Detecting pOXA wt and pOXA-48∆IS1::kan::cm
JDF_2278-F	GGATAACGAGCCCGAATGCT	Amplifying the wcaA-like operon in Citrobacter freundii clones
JDF_2278-R	GCAACAGGTCGGTATTGAAGC	Amplifying the wcaA-like operon in Citrobacter freundii clones
JDF_928bpCF13-F	gctggcaataacaggtgtag	Confirming wcaA-like gene deletions in C.freundii clones
JDF_928bpCF13-R	cactggagcacctcaaaaac	Confirming wcaA-like gene deletions in C.freundii clones
