## Supplementary Table 1 for "Plasmids promote antimicrobial resistance through Insertion Sequence-mediated gene inactivation"

### Sheet: Description
Supplementary Table 1.- This table includes the information from the samples employed in the project titled “Plasmids promote antimicrobial resistance in bacteria through IS-mediated gene inactivation”. Sheet 1- sample_description: Brief description of the bacterial samples used in throughout the analyses, including ST. Sheet 2- Antibiograms: Results for the antibiograms of the 20 K. pneumoniae s…

### Sheet: sample_description
Collection_name	Paper_name	Origin	Type	Specie	ST	Source	Project
PF_KPN01	KPN01	Wild_type_strain	clinical_strain	K. pneumoniae	1427	HURyC	R-GNOSIS
PF_KPN02	KPN02	Wild_type_strain	clinical_strain	K. pneumoniae	485	HURyC	R-GNOSIS
PF_KPN03	KPN03	Wild_type_strain	clinical_strain	K. pneumoniae	1427	HURyC	R-GNOSIS
PF_KPN04	KPN04	Wild_type_strain	clinical_strain	K. pneumoniae	1427	HURyC	R-GNOSIS
PF_KPN05	KPN05	Wild_type_strain	clinical_strain	K. pneumoniae	1427	HURyC	R-GNOSIS
PF_KPN06	KPN06	Wild_type_strain	clinical_strain	K. pneumoniae	11	HURyC	R-GNOSIS
PF_KPN07	KPN07	Wild_type_strain	clinical_strain	K. pneumoniae	1427	HURyC	R-GNOSIS
PF_KPN08	KPN08	Wild_type_strain	clinical_strain	K. pneumoniae	377	HURyC	R-GNOSIS
PF_KPN09	KPN09	Wild_type_strain	clinical_strain	K. pneumoniae	15	HURyC	R-GNOSIS
PF_KPN10	KPN10	Wild_type_strain	clinical_strain	K. pneumoniae	1427	HURyC	R-GNOSIS
PF_KPN11	KPN11	Wild_type_strain	clinical_strain	K. pneumoniae	307	HURyC	R-GNOSIS
PF_KPN12	KPN12	Wild_type_strain	clinical_strain	K. pneumoniae	307	HURyC	R-GNOSIS
PF_KPN13	KPN13	Wild_type_strain	clinical_strain	K. pneumoniae	15	HURyC	R-GNOSIS
PF_KPN14	KPN14	Wild_type_strain	clinical_strain	K. pneumoniae	-	HURyC	R-GNOSIS
PF_KPN15	KPN15	Wild_type_strain	clinical_strain	K. pneumoniae	11	HURyC	R-GNOSIS
PF_KPN16	KPN16	Wild_type_strain	clinical_strain	K. pneumoniae	432	HURyC	R-GNOSIS
PF_KPN17	KPN17	Wild_type_strain	clinical_strain	K. pneumoniae	11	HURyC	R-GNOSIS
PF_KPN18	KPN18	Wild_type_strain	clinical_strain	K. pneumoniae	11	HURyC	R-GNOSIS
PF_KPN19	KPN19	Wild_type_strain	clinical_strain	K. pneumoniae	-	HURyC	R-GNOSIS
PF_KPN20	KPN20	Wild_type_strain	clinical_strain	K. pneumoniae	-	HURyC	R-GNOSIS
PF_EC17	EC17	Wild_type_strain	clinical_strain	E. coli	131	HURyC	R-GNOSIS
CF13	CF13	Wild_type_strain	clinical_strain	C. freundii	22	HURyC	R-GNOSIS

### Sheet: antibiograms
Halo diameter
*Growth in halo
		KPN01	KPN01p	KPN02	KPN02p	KPN03	KPN03p	KPN04	KPN04p	KPN05	KPN05p	KPN06	KPN06p	KPN07	KPN07p	KPN08	KPN08p	KPN09	KPN09p	KPN10	KPN10p	KPN11	KPN11p		KPN12	KPN12p	KPN13	KPN13p	KPN14	KPN14p	KPN15	KPN15p	KPN16	KPN16p	KPN17	KPN17p	KPN18	KPN18p	KPN19	KPN19p	KPN20	KPN20p
	AZM15	2.6	2	2.1	2	1.9	2.1	0.6	0.6	2.5	2.1	0.8	0.9	2.1	2.1	1.8	2.2	2.2	2.1	2	2.2	2.2	2.3	AZM15	2.1	2.2	2	1.9	2.1	2.3	2.2	2.1	0.6	0.6	2.2	2,1*	2.3	2.7	2.2	2.2	2.1	2.2
	GMN10	0.6	0.6	1.5	0.6	0.6	0.6	2	1.8	0.6	0.6	0.6	0.6	1.8	0.6	0.6	0.6	1.3	0.6	1.9	1.9	0.6	0.6	GMN10	0.6	0.6	1.6	1.8	1.7	1.8	1.7	1.5	1.9	1.8	0.6	0.6	0.6	0.6	1.8	1.7	1.9	1.9
	ERY15	0.6	0.6	0.9	0.6	0.6	1.1	0.6	0.6	0.8	0.9	0.6	0.6	0.6	0.8	0.8	0.9	0.6	0.9	0.6	1	0.9	1.1	ERY15	0.9	0.9	0.6	0.6	1	1	1	0.6	0.6	0.6	0.6	0.6	0.9	1	1.1	0.9	0.9	0.8
	COL10	1.4	1.3	1.2	1.4	1.3	1.3	1.3	1.3	0.9	1.3	1.3	1.2	1.3	1.3	1.3	1.3	1.4	1.3	1.3	1.9	1.3	1.4	COL10	1.3	1.3	1.3	1.4	1.4	1.3	1,4*	1.3	1.2	1.3	1.4	1.4	?	?	1.4	1.4	1.3	1.4
	SUL200	0.6	0.6	0.6	0.6	0.6	0.6	0.6	0.6	0.6	0.6	0.6	0.6	0.6	0.6	0.6	0.6	0.6	0.6	0.6	0.6	0.6	0.6	SUL200	0.6	0.6	1,9*	0.6	2.3	0.6	1.7	2,2*	0.6	0.6	0.6	0.6	0.6	0.6	2.3	2.5	2,2*	2,4*
	FOS200	2.5	2.1	2.1	2.3	2.1	2.3	2.2	2.1	2.1	2.1	0.6	0.6	2.2	2.1	2.2	2.2	2.1	1.5	2.2	2.2	2.2	2.1	FOS200	2.2	1.9	1.9	2	2.3	2.2	2.1	1.9	1.8	2.1	1.5	1.5	1.7	1.8	2.4	2.3	2.9	2.8
	SMN10	0.6	0.8	1.4	1	1	1	0.6	0.6	1	0.6	0.6	0.6	0.6	1.6	1.6	1.5	1.2	0.6	0.6	0.6	0.6	0.6	SMN10	0.6	0.6	1.6	1.6	1.9	2*	1.2	1.5	0.6	0.6	1.8	1.8	0.6	0.6	1.7	1.8	1.9	1.9
	RIF5	0.8	0.8	0.8	0.9	1	0.9	0.6	0.6	0.8	0.8	0.9	0.8	0.8	1	1	1	0.8	1	0.8	1.6	0.8	0.8	RIF5	0.8	0.8	0.6	0.8	0.9	0.8	0.8	1.1	0.8	0.9	0.9	1	0.9	1	0.8	0.9	0.8	0.8
	KMN30	1,1-1,4	0,9-1,3	1.7	0,9-1,7	1-1,7	0,8-1,7	2.1	2	0.6	0.6	0.6	0.6	2.2	0.6	0.6	0.6	0.6	0.8	1.9	2.3	0,8-1	0.9	KMN30	0,9-1,2	0.9	1,9*	1.9	1.9	1.8	0.6	0.6	1.7	1.9	1.2	1.2	0.6	0.6	1.8	2.1	2.1	2
	CHL30	2.7	2.6	1.2	2.6	2.6	2.4	1.4	1.3	0.9	2.6	0.6	0.6	2.5	2.8	2.5	2.5	2.5	0.6	2.5	2.5	2.5	2.6	CHL30	2.1	2.5	1.3	1.3	2.8	2.6	2.1	2.3	0.6	0.6	0.6	0.6	0.6	0.6	2.6	2.7	2.5	2.6
	TET30	0.9	1	1.2	1.1	1	1	1.5	1.3	2.5	2.5	2.1	2.2	2.5	1.1	1	1	0.9	2.5	2.5	2.3	2.4	2.5	TET30	1	0.9	1,8*	1.6	2.6	0.9	1	0.8	1	1	2.2	2	2.3	2.6	2.6	2.6	2.4	2.5
	CIP5	1.5	1.6	3.6	1.9	2	1.7	1.3	1.2	1.5	0.6	0.6	0.6	2	1	0.9	0.9	0.6	0.6	2.3	2	0.6	0.6	CIP5	0.6	0.6	0.6	0.6	2.3	2.1	0.6	0.6	2.3	2.2	0.6	0.6	0.6	0.6	2.4	2.4	1.9	2
Number of CFUs in halo
		KPN01	KPN01p	KPN02	KPN02p	KPN03	KPN03p	KPN04	KPN04p	KPN05	KPN05p	KPN06	KPN06p	KPN07	KPN07p	KPN08	KPN08p	KPN09	KPN09p	KPN10	KPN10p	KPN11	KPN11p		KPN12	KPN12p	KPN13	KPN13p	KPN14	KPN14p	KPN15	KPN15p	KPN16	KPN16p	KPN17	KPN17p	KPN18	KPN18p	KPN19	KPN19p	KPN20	KPN20p
	AZM15	0	0	0	0	0	0	0	0	0	0	0	0	0	0	0	0	0	0	0	0	0	0	AZM15	0	0	0	0	0	0	0	0	0	0	0	0	0	0	0	0	0	0
	GMN10	0	0	0	0	0	0	0	0	0	0	0	0	0	0	0	0	0	0	0	0	0	0	GMN10	0	0	0	0	0	0	0	0	0	0	0	0	0	0	0	0	0	0
	ERY15	0	0	0	0	0	0	0	0	0	0	0	0	0	0	0	0	0	0	0	0	0	0	ERY15	0	0	0	0	0	0	0	0	0	0	0	0	0	0	0	0	0	0
	COL10	0	0	0	0	0	0	0	0	0	0	0	0	0	0	0	0	0	0	0	0	0	0	COL10	0	0	0	0	0	0	0	0	0	0	0	0	0	0	0	0	0	0
	SUL200	0	0	0	0	0	0	0	0	0	0	0	0	0	0	0	0	0	0	0	0	0	0	SUL200	0	0	0	0	0	0	0	0	0	0	0	0	0	0	0	0	0	0
	FOS200	6	12	21	16	14	26	5	3	14	12	0	0	12	31	17	17	13	28	4	9	4	16	FOS200	2	39	6	19	21	5	4	18	19	11	INC	INC	5	20	12	21	10	11
	SMN10	0	0	0	0	0	0	0	0	0	0	0	0	0	0	0	0	0	0	0	0	0	0	SMN10	0	0	0	0	0	0	0	0	0	0	0	0	0	0	0	0	0	0
	RIF5	0	0	0	0	0	0	0	0	0	0	0	0	0	0	0	0	0	0	0	INC	0	0	RIF5	0	0	0	0	0	0	0	0	0	0	0	0	0	0	0	0	0	0
	KMN30	0	INC	0	0	0	INC	0	0	0	0	0	0	0	0	0	0	0	INC	0	0	INC	INC	KMN30	INC	INC	0	0	0	0	0	0	0	0	INC	0	0	0	0	0	0	0
	CHL30	0	0	0	0	0	3	0	0	0	4	0	0	2	0	0	0	10	0	1	3	6	3	CHL30	0	0	0	0	5	6	0	9	0	0	0	0	0	0	7	15	6	10
	TET30	INC	INC	0	INC	INC	INC	0	0	0	1	0	0	0	INC	0	INC	INC	2	6	0	0	4	TET30	INC	INC	0	0	2	INC	0	INC	INC	INC	0	0	0	0	0	0	1	2
	CIP5	0	0	0	0	0	1	0	0	0	0	0	0	0	0	0	0	0	0	0	0	0	0	CIP5	0	0	0	0	0	0	0	0	0	0	0	0	0	0	7	7	0	2
