## Supplementary Table 2 for "Plasmids promote antimicrobial resistance through Insertion Sequence-mediated gene inactivation"

### Sheet: Description
Supplementary Table 2.- This table includes the results and input data necessary for calculating the mutation rate based on the fluctuation tests of the K. pneumoniae strains tested. The three next sheets (viables; mutants_COL; mutants_RIF) indicate the CFU results corrected by the dilution factor relative to each strain and treatment (indicated in “Dilution_data” sheet), which are the necessary …

### Sheet: viables
KPN01	KPN01p	KPN08	KPN08p	KPN08pΔΔIS1	KPN10	KPN10p	KPN13	KPN13p	KPN16	KPN16p
133333333	866666666	466666666	200000000	333333333	333333333	266666666	1333333333	266666666	400000000	400000000
133333333	133333333	400000000	133333333	333333333	666666666	333333333	1600000000	666666666	800000000	533333333
66666666	400000000	66666666	266666666	266666666	400000000	333333333	2000000000	666666666	133333333	400000000
533333333	133333333	400000000	133333333	66666666	66666666	400000000	800000000	800000000	2000000000	6.66667e+07
333333333	533333333	266666666	133333333	200000000	400000000	200000000	0	0	200000000	333333333
133333333	533333333	266666666	333333333	400000000	266666666	333333333	9333333333	400000000	133333333	133333333
333333333	333333333	533333333	466666666	200000000	400000000	333333333	400000000	1333333333	600000000	533333333
266666666	266666666	266666666	66666666	133333333	533333333	200000000	666666666	1066666666	533333333	400000000
200000000	400000000	466666666	200000000	600000000	200000000	133333333	800000000	800000000	200000000	1200000000
200000000	333333333	800000000	400000000	466666666	666666666	400000000	400000000	5333333333	466666666	466666666
400000000	533333333	800000000	333333333	333333333	133333333	400000000	5333333333	1200000000	333333333	666666666
466666666	400000000	200000000	466666666	200000000	200000000	466666666	5333333333	1333333333	266666666	200000000
800000000	333333333	400000000	133333333	266666666	733333333	66666666	800000000	0	133333333	533333333
466666666	666666666	333333333	133333333	266666666	666666666	266666666	1333333333	400000000	266666666	400000000
200000000	533333333	266666666	133333333	333333333	266666666	333333333	1066666666	5333333333	400000000	200000000
333333333	400000000	466666666	200000000	200000000	533333333	266666666	5333333333	5333333333	400000000	200000000
400000000	200000000	266666666	200000000	200000000	266666666	133333333	1200000000	0	1200000000	400000000
266666666	466666666	200000000	533333333	333333333	400000000	333333333	666666666	666666666	266666666	333333333
333333333	800000000	266666666	133333333	133333333	266666666	200000000	9333333333	5333333333	6.66667e+07	400000000
466666666	133333333	666666666	466666666	266666666	533333333	66666666	400000000	800000000	466666666	266666666
400000000	400000000	200000000	333333333	333333333	266666666	66666666	1600000000	400000000	133333333	466666666
266666666	533333333	266666666	266666666	466666666	400000000	266666666	400000000	5333333333	133333333	266666666
400000000	333333333	466666666	466666666	400000000	266666666	266666666	9333333333	266666666	1.06667e+09	533333333
600000000	666666666	333333333	533333333	200000000	800000000	200000000	800000000	666666666	933333333
400000000	266666666	266666666	666666666	400000000	733333333	266666666	1200000000	266666666	400000000
200000000	133333333	333333333	133333333	200000000	466666666	133333333	400000000	800000000	133333333
400000000	333333333	333333333	200000000	400000000	666666666	200000000	0	800000000	133333333
200000000	200000000	333333333	133333333	333333333	266666666	333333333	1333333333	5333333333	2.13333e+09
733333333	400000000	800000000	0	333333333	200000000	600000000	800000000	266666666	400000000
400000000	133333333	600000000	333333333	466666666	533333333	266666666	1333333333	400000000	600000000
333333333	266666666	333333333	400000000	466666666	133333333	200000000	1066666666		466666666
333333333	66666666	666666666	266666666	333333333	266666666	400000000	1200000000
533333333	66666666	333333333	133333333	200000000	133333333	200000000	666666666
266666666	733333333	266666666	533333333	66666666	733333333	266666666
533333333		800000000	266666666	533333333	266666666	66666666

### Sheet: mutants_COL
KPN01	KPN01p	KPN08	KPN08p	KPN08pΔΔIS1	KPN10	KPN10p	KPN13	KPN13p	KPN16	KPN16p
0	26666	133	133	66	46000	2000	133	1866	466	1333
6666	26666	466	333	133	4000	6000	133	1866	3333	200
333333	20000	66	333	200	0	4000	400	2000	200	266
333333	333333	133	1533	1866	2000	4000	266	666	66	7334
6666	20000	66	66	0	0	0	933	2533	66	266
0	26666	133	400	0	10000	0	1333	2533	1333	266
0	46666	66	200	466	98000	44000	400	400	266	866
333333	733333	0	333	66	6000	4000	1200	666	200	66
80000	6666	66	466	1133	0	0	133	1200	1333	66
0	6666	400	133	266	0	0	400	1066	466	2200
0	100000	3200	533	200	33000	1200	666	933	3333	466
0	0	66	333	466	40400	25400	133	2133	66	66
0	333333	666	66	66	5400	2000	266	2000	1333	9334
0	533333	200	866	200	3000	2000	266	2800	7334	3333
20000	133333	200	1133	333	1000	5800	2400	1466	1333	200
133333	26666	66	200	133	1400	1200	266	1600	600	66
0	0	266	133	133	5200	3200	666	3066	266	266
0	0	66	333	333	2000	2400	800	800	1333	3333
0	146666	1133	266	333	30200	4400	266	2666	400	66
6666	26666	266	266	400	400	400	1200	3066	200	266
46666	0	266	400	133	9200	12400	133	2933	5333	1933
6666	100000	0	266	133	8200	4600	0	2400	266	466
0	26666	333	133	0	1400	4400	0	2133	200	1333
0	20000	66	866	200	1200	600	133	3600	7334	1333
0	333333	2933	266	266	800	2000	666	1600	1400	66
133333	133333	266	1400	133	29400	1800	266	2133	200	666
133333	40000	333	200	133	5600	2200	266	5866	1333	66
246666	113333	66	66	200	10400	20400	1733	800	200	266
0	353333	0	1666	200	2200	9200	533	6000	66	9334
0	26666	466	400	1000	4000	1200	133	533	1333	66
6666	0	66	1733	266			800		266	3333
133333	0	0	200	0			266
0	0	66	266	200			0
0	6666	200	66	0
0

### Sheet: mutants_RIF
KPN01	KPN01p	KPN08	KPN08p	KPN08pΔΔIS1	KPN10	KPN10p	KPN13	KPN13p	KPN16	KPN16p
22	26	0	0	0	0	0	60000	106666	11200	240
12	6	0	0	0	666	66	0	440000	15200	2480
12	4	0	0	0	666	0	84000	106666	13200	5060
16	0	266	0	0	0	66	44000	40000	13600	5120
16	0	0	0	0	0	0	2666	173333	6000	6000
12	8	0	0	0	666	400	64000	253333	2480	1520
6	10	0	0	1533	0	66	49333	400000	1260	17600
12	12	0	0	0	2000	0	20000	160000	180	8800
50	8	0	0	0	0	2600	2666	120000	5360	15360
2	2	0	133	0	4000	0	8000	160000	7760	2200
2	0	0	0	0	0	0	4000	106666	760	4480
4	8	0	0	0	0	0	0	266666	1160	14880
6	0	0	0	0	0	0	54666	226666	1520	32800
2	0	0	0	0	666	0	42666	146666	1200	10400
10	16	0	0	0	0	0	34666	106666	19200	5040
936	0	0	0	0	666	133	62666	26666	2800	1280
30	6	0	0	0	1333	0	18666	0	620	3560
6	16	0	0	0	1333	0	16000	0	8960	14400
60	4	0	0	0	666	0	81333	226666	4960	27000
6		0	0	0	666	0	17333	213333	8080	1960
		0	0	0	0	733	54666	13333	2640	18880
		0	0	0	1333	0	13333	173333	3960	2420
		0	0	0	8666	66	9333	120000	3120	2200
		66	0	0	666	66	12000	66666	6000	4080
		533	0	0	666	0	6666	40000	8000	12320
		0	66	0	0	0	16000	0
		0	0	0	1333	66	4000	400000
		0	0	0	0	0	20000	120000
		66	0	0	0	0	4000	106666
		133	66	0	666	0	8000	93333
		133	0	0	0	133	12000	0
		0	0	0	2666	266	42666	0
		0	0	0	0	0	9333	0
		0	0	0	666	200
		0	0	0	2000	0

### Sheet: Dilution_data
Strain	Treatment	Dilution
KPN01	LB	-7
KPN01	COL2	-3
KPN01	RIF20	0
KPN01p	LB	-7
KPN01p	COL2	-3
KPN01p	RIF20	-1
KPN08	LB	-7
KPN08	COL2	-1
KPN08	RIF20	-1
KPN08p	LB	-7
KPN08p	COL2	-1
KPN08p	RIF20	-1
KPN08pΔΔIS1	LB	-7
KPN08pΔΔIS1	COL2	-1
KPN08pΔΔIS1	RIF20	-1
KPN10	LB	-7
KPN10	COL2	-2
KPN10	RIF20	-2
KPN10p	LB	-7
KPN10p	COL2	-2
KPN10p	RIF20	-2
KPN13	LB	-7
KPN13	COL2	-1
KPN13	RIF20	-2
KPN13p	LB	-7
KPN13p	COL2	-1
KPN13p	RIF20	-3
KPN16	LB	-7
KPN16	COL2	-1
KPN16	RIF20	-1
KPN16p	LB	-7
KPN16p	COL2	-1
KPN16p	RIF20	-1

### Sheet: Results
Strain	Mutations per Culture	Mutation Rate	95% IC Lower Limit	95% IC Upper Limit	84% IC Lower Limit	84% IC Upper Limit	Genotype	Antibiotic
KPN10	6.42892	3.22228e-08	2.19165e-08	4.54399e-08	2.45174e-08	4.14165e-08	pOXA-48-	COL
KPN10p	12.6582	9.13132e-08	6.3205e-07	1.27294e-07	7.05096e-08	1.16806e-07	pOXA-48+	COL
KPN13	13.7534	1.58325e-08	1.09725e-08	2.17223e-08	1.22394e-08	1.9957e-08	pOXA-48-	COL
KPN13p	170.743	2.9326e-07	2.53367e-07	3.32354e-07	2.64749e-07	3.21361e-07	pOXA-48+	COL
KPN16	9.55032	2.11558e-08	1.47658e-08	2.89272e-08	1.64326e-08	2.65906e-08	pOXA-48-	COL
KPN16p	9.63969	3.61488e-08	2.55499e-08	4.86896e-08	2.83413e-08	4.49563e-08	pOXA-48+	COL
KPN08	10.0981	2.57501e-08	1.83785e-08	3.423e-08	2.03393e-08	3.17308e-08	pOXA-48-	COL
KPN08p	39.7583	1.42967e-07	1.20764e-07	1.65618e-07	1.26998e-07	1.59165e-07	pOXA-48+	COL
KPN08pΔΔIS1	7.54217	2.5306e-08	1.73284e-08	3.52085e-08	1.93928e-08	3.22111e-08	pOXA-48ΔΔIS1	COL
KPN01	0.869818	2.442e-07	1.43254e-07	3.84076e-07	1.68172e-07	3.40262e-07	pOXA-48-	COL
KPN01p	4.31948	1.13553e-06	7.60506e-07	1.61541e-06	8.56549e-07	1.46847e-06	pOXA-48+	COL
KPN10	1.35559	3.37292e-09	2.10227e-09	5.07461e-09	2.42114e-09	4.54645e-09	pOXA-48-	RIF
KPN10p	0.613447	2.33377e-09	1.28395e-09	3.84139e-09	1.53851e-09	3.36468e-09	pOXA-48+	RIF
KPN13	6.42892	3.22078e-08	2.18601e-08	4.53956e-08	2.45169e-08	4.13594e-08	pOXA-48-	RIF
KPN13p	12.6582	9.12849e-08	6.32031e-08	1.26599e-07	7.04535e-08	1.15837e-07	pOXA-48+	RIF
KPN16	2.54284	5.63287e-09	3.70338e-09	8.13843e-09	4.1946e-09	7.36744e-09	pOXA-48-	RIF
KPN16p	2.53055	9.48957e-09	6.23901e-09	1.37106e-08	7.06655e-09	1.24118e-08	pOXA-48+	RIF
KPN08	0.209519	5.3139e-10	2.11208e-10	1.07677e-09	2.81854e-10	8.97058e-10	pOXA-48-	RIF
KPN08pΔΔIS1	0.0944883	3.3977e-10	8.44971e-11	8.81046e-10	1.33071e-10	6.94449e-10	pOXA-48ΔΔIS1	RIF
KPN08p	0.029419	9.83756e-11	5.61321e-12	4.3315e-10	1.5843e-11	3.07648e-10	pOXA-48+	RIF
KPN01	4.05262	3.38564e-09	2.37169e-09	4.5705e-09	2.64082e-09	4.21823e-09	pOXA-48-	RIF
KPN01p	2.19972	1.37888e-09	8.32084e-10	2.06959e-09	9.71773e-10	1.85995e-09	pOXA-48+	RIF
